# Dynamic temperature-sensitive A-to-I RNA editing in the brain of a heterothermic mammal during hibernation

**DOI:** 10.1101/288159

**Authors:** Kent A. Riemondy, Austin E. Gillen, Emily A. White, Lori K. Bogren, Jay R. Hesselberth, Sandra L. Martin

## Abstract

RNA editing diversifies genomically encoded information to expand the complexity of the transcriptome. In ectothermic organisms, including *Drosophila* and *Cephalopoda*, where body temperature mirrors ambient temperature, decreases in environmental temperature lead to increases in A-to-I RNA editing and cause amino acid recoding events that are thought to be adaptive responses to temperature fluctuations. In contrast, endothermic mammals, including humans and mice, typically maintain a constant body temperature despite environmental changes. Here, A-to-I editing primarily targets repeat elements, rarely results in the recoding of amino acids and plays a critical role in innate immune tolerance. Hibernating ground squirrels provide a unique opportunity to examine RNA editing in a heterothermic mammal whose body temperature varies over 30°C and can be maintained at 5°C for many days during torpor. We profiled the transcriptome in three brain regions at six physiological states to quantify RNA editing and determine whether cold-induced RNA editing modifies the transcriptome as a potential mechanism for neuroprotection at low temperature during hibernation. We identified 5,165 A-to-I editing sites in 1,205 genes with dynamically increased editing after prolonged cold exposure. The majority (99.6%) of the cold-increased editing sites are outside of previously annotated coding regions, 82.7% lie in SINE-derived repeats, and 12 sites are predicted to recode amino acids. Additionally, A-to-I editing frequencies increase with increasing cold-exposure demonstrating that ADAR remains active during torpor. Our findings suggest that dynamic A-to-I editing at low body temperature may provide a neuroprotective mechanism to limit aberrant dsRNA accumulation during torpor in the mammalian hibernator.
