## Supplementary Materials for "Dynamic temperature-sensitive A-to-I RNA editing in the brain of a heterothermic mammal during hibernation"

### Sheet: Legend
Sheet	Description
Squirrel-edits-in-mm9	All squirrel editing sites found in mouse (mm9) RADAR database
Squirrel-edits-in-hg19	All squirrel editing sites found in human (hg19) RADAR database
Squirrel-torpor-edits-in-mm9	Cold-Enriched squirrel editing sites found in mouse (mm9) RADAR database
Squirrel-torpor-edits-in-hg19	Cold-Enriched squirrel editing sites found in mouse (mm9) RADAR database
Squirrel-torpor-edits-conserved	Cold-Enriched editing sites conserved across 6 mammals (Pinto, Y., Cohen, H. Y., & Levanon, E. Y. (2014). Mammalian conserved ADAR targets comprise only a small fragment of the human editosome. Genome Biology, 15, R5. https://doi.org/10.1186/gb-2014-15-1-r5)
Squirrel-edits-conserved	All squirrel editing sites conserved across 6 mammals (Pinto, Y., Cohen, H. Y., & Levanon, E. Y. (2014). Mammalian conserved ADAR targets comprise only a small fragment of the human editosome. Genome Biology, 15, R5. https://doi.org/10.1186/gb-2014-15-1-r5)

### Sheet: Squirrel-edits-in-mm9
chrom	start	end	gene.mm9radar	annot1.mm9radar	strand.mm9radar	annot2.mm9radar	repetitive?.mm9radar	conservation_human.mm9radar	start.squirrel	end.squirrel	site.squirrel	score.squirrel	strand.squirrel	.overlap
chr1	75418638	75418639	Speg	Nonsyn	+	Ser->Gly	no	N	75418638	75418639	JH393379.1::1866861::A	0	+	1
chr1	66718756	66718757	Unc80	intronic	+	intronic	no	chr2:210835070	66718756	66718757	JH393655.1::292541::T	0	+	1
chr1	75418579	75418580	Speg	Nonsyn	+	Glu->Gly	no	N	75418579	75418580	JH393379.1::1866802::A	0	+	1
chr1	66719287	66719288	Unc80	Nonsyn	+	Ser->Gly	no	chr2:210835613	66719287	66719288	JH393655.1::291999::T	0	+	1
chr10	76785352	76785353	uc007fvm.2	5UTR	-	5UTR	no	chr21:46595620	76785352	76785353	JH393588.1::1109819::T	0	-	1
chr10	76785351	76785352	uc007fvm.2	5UTR	-	5UTR	no	N	76785351	76785352	JH393588.1::1109818::T	0	-	1
chr10	76786812	76786813	Adarb1	intronic	-	intronic	no	N	76786812	76786813	JH393588.1::1111250::T	0	-	1
chr10	76786832	76786833	Adarb1	intronic	-	intronic	no	N	76786832	76786833	JH393588.1::1111270::T	0	-	1
chr10	48964135	48964136	Grik2	Nonsyn	-	Gln->Arg	no	chr6:102372589	48964135	48964136	JH393461.1::3253466::A	0	-	1
chr10	76786828	76786829	Adarb1	intronic	-	intronic	no	N	76786828	76786829	JH393588.1::1111266::T	0	-	1
chr10	76785365	76785366	uc007fvm.2	5UTR	-	5UTR	no	N	76785365	76785366	JH393588.1::1109832::T	0	-	1
chr10	76786804	76786805	Adarb1	intronic	-	intronic	no	N	76786804	76786805	JH393588.1::1111242::T	0	-	1
chr10	48992594	48992595	Grik2	Nonsyn	-	Ile->Val	no	chr6:102337689	48992594	48992595	JH393461.1::3218804::A	0	-	1
chr10	48962293	48962294	Grik2	intronic	-	intronic	no	chr6:102374616	48962293	48962294	JH393461.1::3255446::A	0	-	1
chr10	48962266	48962267	Grik2	intronic	-	intronic	no	chr6:102374643	48962266	48962267	JH393461.1::3255473::A	0	-	1
chr10	48962349	48962350	Grik2	intronic	-	intronic	no	chr6:102374559	48962349	48962350	JH393461.1::3255389::A	0	-	1
chr10	48964094	48964095	Grik2	intronic	-	intronic	no	chr6:102372630	48964094	48964095	JH393461.1::3253507::A	0	-	1
chr10	48992581	48992582	Grik2	Nonsyn	-	Tyr->Cys	no	chr6:102337702	48992581	48992582	JH393461.1::3218817::A	0	-	1
chr10	7368311	7368312	Pcmt1	intronic	-	intronic	no	chr6:150093334	7368311	7368312	JH393299.1::2693387::A	0	-	1
chr10	76786833	76786834	Adarb1	intronic	-	intronic	no	N	76786833	76786834	JH393588.1::1111271::T	0	-	1
chr10	76785375	76785376	Adarb1	intronic	-	intronic	no	N	76785375	76785376	JH393588.1::1109842::T	0	-	1
chr11	46086144	46086145	Cyfip2	Nonsyn	-	Lys->Glu	no	chr5:156736808	46086144	46086145	JH393325.1::5839263::T	0	-	1
chr12	110965082	110965083	Mir381	ncRNA	+	ncRNA	no	chr14:101512308	110965082	110965083	JH393414.1::4791296::A	0	+	1
chr12	47801320	47801321	Nova1	Nonsyn	-	Ser->Gly	no	chr14:26917530	47801320	47801321	JH393304.1::1722468::T	0	-	1
chr12	110824068	110824069	Mir337	ncRNA	+	ncRNA	no	chr14:101340895	110824068	110824069	JH393414.1::4644204::A	0	+	1
chr12	110960984	110960985	Mir376c	ncRNA	+	ncRNA	no	chr14:101506074	110960984	110960985	JH393414.1::4785926::A	0	+	1
chr12	8757074	8757075	Pum2	3UTR	+	3UTR	no	chr2:20450819	8757074	8757075	JH393303.1::11152839::A	0	+	1
chr13	63402019	63402020	Mir27b	ncRNA	+	ncRNA	no	chr9:97847739	63402019	63402020	JH393436.1::3972337::A	0	+	1
chr14	8768573	8768574	Flnb	intronic	+	intronic	no	N	8768573	8768574	JH393283.1::8399526::A	0	+	1
chr14	8769692	8769693	Flnb	intronic	+	intronic	no	N	8769692	8769693	JH393283.1::8400624::A	0	+	1
chr14	8768561	8768562	Flnb	Nonsyn	+	Gln->Arg	no	chr3:58141801	8768561	8768562	JH393283.1::8399514::A	0	+	1
chr14	8769693	8769694	Flnb	intronic	+	intronic	no	N	8769693	8769694	JH393283.1::8400625::A	0	+	1
chr14	30879298	30879299	Cacna1d	Nonsyn	-	Tyr->Cys	no	N	30879298	30879299	JH393283.1::4455486::A	0	-	1
chr14	64473735	64473736	intergenic	intergenic	+	intergenic	no	N	64473735	64473736	JH393485.1::2714211::T	0	+	1
chr14	8769651	8769652	Flnb	intronic	+	intronic	no	chr3:58143318	8769651	8769652	JH393283.1::8400588::A	0	+	1
chr14	13244095	13244096	Cadps	Nonsyn	-	Glu->Gly	no	chr3:62423807	13244095	13244096	JH393447.1::3983588::A	0	-	1
chr14	13307568	13307569	Cadps	intronic	-	intronic	no	N	13307568	13307569	JH393447.1::3913429::A	0	-	1
chr14	8768611	8768612	Flnb	intronic	+	intronic	no	chr3:58141850	8768611	8768612	JH393283.1::8399564::A	0	+	1
chr14	8769608	8769609	Flnb	intronic	+	intronic	no	N	8769608	8769609	JH393283.1::8400545::A	0	+	1
chr14	8769649	8769650	Flnb	intronic	+	intronic	no	chr3:58143316	8769649	8769650	JH393283.1::8400586::A	0	+	1
chr14	30883023	30883024	Cacna1d	intronic	-	intronic	no	N	30883023	30883024	JH393283.1::4451913::A	0	-	1
chr14	8769607	8769608	Flnb	intronic	+	intronic	no	chr3:58143274	8769607	8769608	JH393283.1::8400544::A	0	+	1
chr14	8769650	8769651	Flnb	intronic	+	intronic	no	chr3:58143317	8769650	8769651	JH393283.1::8400587::A	0	+	1
chr14	76119525	76119526	Cog3	Nonsyn	-	Ile->Val	no	chr13:46090371	76119525	76119526	JH393667.1::137078::A	0	-	1
chr14	66783700	66783701	Ptk2b	intronic	-	intronic	no	N	66783700	66783701	JH393485.1::313877::A	0	-	1
chr14	30879306	30879307	Cacna1d	Nonsyn	-	Ile->Met	no	chr3:53820892	30879306	30879307	JH393283.1::4455478::A	0	-	1
chr15	100012822	100012823	Dip2b	intronic	+	intronic	yes	N	100012822	100012823	JH393322.1::8321346::A	0	+	1
chr15	38421367	38421368	Azin1	Syn	-	Glu->Glu	no	N	38421367	38421368	JH393280.1::40829797::A	0	-	1
chr16	91656333	91656334	Son	Nonsyn	+	Arg->Gly	no	N	91656333	91656334	JH393310.1::8745725::T	0	+	1
chr16	91656314	91656315	Son	Syn	+	Ser->Ser	no	N	91656314	91656315	JH393310.1::8745744::T	0	+	1
chr16	91656377	91656378	Son	Syn	+	Leu->Leu	no	chr21:34923319	91656377	91656378	JH393310.1::8745681::T	0	+	1
chr17	45799897	45799898	Tmem63b	Nonsyn	-	Gln->Arg	no	chr6:44120349	45799897	45799898	JH393286.1::15912985::T	0	-	1
chr17	27639739	27639740	Grm4	Nonsyn	-	Gln->Arg	no	chr6:34100903	27639739	27639740	JH393286.1::24877058::A	0	-	1
chr19	6519678	6519679	Nrxn2	intronic	+	intronic	no	N	6519678	6519679	JH393409.1::4675986::A	0	+	1
chr19	6488424	6488425	Nrxn2	intronic	+	intronic	no	N	6488424	6488425	JH393409.1::4644066::A	0	+	1
chr19	6519659	6519660	Nrxn2	intronic	+	intronic	no	N	6519659	6519660	JH393409.1::4675967::A	0	+	1
chr2	169896842	169896843	uc008obr.1	3UTR	+	3UTR	no	chr20:52104760	169896842	169896843	JH393324.1::1943099::T	0	+	1
chr2	164937248	164937249	Cdh22	3UTR	-	3UTR	yes	chr20:44802623	164937248	164937249	JH393324.1::6904724::A	0	-	1
chr2	169897000	169897001	uc008obr.1	3UTR	+	3UTR	no	chr20:52104918	169897000	169897001	JH393324.1::1942941::T	0	+	1
chr2	164937352	164937353	Cdh22	3UTR	-	3UTR	yes	chr20:44802728	164937352	164937353	JH393324.1::6904619::A	0	-	1
chr2	169896834	169896835	uc008obr.1	3UTR	+	3UTR	no	chr20:52104752	169896834	169896835	JH393324.1::1943107::T	0	+	1
chr2	157384380	157384381	Blcap	intronic	-	intronic	no	chr20:36148080	157384380	157384381	JH393371.1::3743768::A	0	-	1
chr2	132135368	132135369	Cds2	3UTR	+	3UTR	yes	chr20:5175523	132135368	132135369	JH393295.1::13687161::T	0	+	1
chr3	80510571	80510572	uc008poe.1	3UTR	-	3UTR	no	chr4:158258136	80510571	80510572	JH393386.1::3912933::A	0	-	1
chr3	80510773	80510774	uc008pof.1	Nonsyn	-	Stp->Trp	no	N	80510773	80510774	JH393386.1::3912733::A	0	-	1
chr3	32460392	32460393	Mfn1	Nonsyn	+	Ile->Val	no	N	32460392	32460393	JH393376.1::3752690::T	0	+	1
chr3	80496207	80496208	Gria2	Nonsyn	-	Arg->Gly	no	chr4:158281294	80496207	80496208	JH393386.1::3933856::A	0	-	1
chr3	80510464	80510465	uc008poe.1	3UTR	-	3UTR	no	chr4:158258243	80510464	80510465	JH393386.1::3913040::A	0	-	1
chr3	32460399	32460400	Mfn1	Nonsyn	+	Gln->Arg	no	N	32460399	32460400	JH393376.1::3752683::T	0	+	1
chr3	80510570	80510571	uc008poe.1	3UTR	-	3UTR	no	chr4:158258137	80510570	80510571	JH393386.1::3912934::A	0	-	1
chr3	80510833	80510834	Gria2	Nonsyn	-	Gln->Arg	no	chr4:158257875	80510833	80510834	JH393386.1::3912673::A	0	-	1
chr3	80510569	80510570	uc008poe.1	3UTR	-	3UTR	no	N	80510569	80510570	JH393386.1::3912935::A	0	-	1
chr5	23950663	23950664	uc008wrp.2	5UTR	-	5UTR	yes	N	23950663	23950664	JH393337.1::6503807::T	0	-	1
chr5	23950641	23950642	uc008wrp.2	5UTR	-	5UTR	yes	chr7:150777538	23950641	23950642	JH393337.1::6503787::T	0	-	1
chr5	23950640	23950641	uc008wrp.2	5UTR	-	5UTR	yes	chr7:150777537	23950640	23950641	JH393337.1::6503786::T	0	-	1
chr5	77836755	77836756	Igfbp7	Nonsyn	-	Lys->Arg	no	chr4:57976234	77836755	77836756	JH393292.1::19186407::T	0	-	1
chr5	23950623	23950624	uc008wrp.2	5UTR	-	5UTR	yes	chr7:150777520	23950623	23950624	JH393337.1::6503769::T	0	-	1
chr5	77836807	77836808	Igfbp7	Nonsyn	-	Arg->Gly	no	chr4:57976286	77836807	77836808	JH393292.1::19186459::T	0	-	1
chr6	126592175	126592176	Kcna1	Nonsyn	-	Ile->Val	no	chr12:5021742	126592175	126592176	JH393919.1::143001::T	0	-	1
chr6	6762537	6762538	intergenic	intergenic	-	intergenic	no	N	6762537	6762538	JH393395.1::3526647::A	0	-	1
chr7	134394919	134394920	Zfp771	intronic	+	intronic	yes	N	134394919	134394920	JH393311.1::12875390::A	0	+	1
chr9	4441979	4441980	Gria4	intronic	-	intronic	no	chr11:105815132	4441979	4441980	JH393361.1::2453809::T	0	-	1
chr9	4440948	4440949	Gria4	intronic	-	intronic	no	chr11:105816145	4440948	4440949	JH393361.1::2452675::T	0	-	1
chr9	4440964	4440965	Gria4	intronic	-	intronic	no	chr11:105816129	4440964	4440965	JH393361.1::2452691::T	0	-	1
chr9	4440933	4440934	Gria4	intronic	-	intronic	no	chr11:105816160	4440933	4440934	JH393361.1::2452660::T	0	-	1
chr9	4456005	4456006	Gria4	Nonsyn	-	Arg->Gly	no	chr11:105804694	4456005	4456006	JH393361.1::2464473::T	0	-	1
chrX	53903277	53903278	Slc9a6	intronic	+	intronic	yes	N	53903277	53903278	JH393323.1::11175718::T	0	+	1
chrX	53903695	53903696	Slc9a6	intronic	+	intronic	yes	chrX:135111055	53903695	53903696	JH393323.1::11175285::T	0	+	1
chrX	39007428	39007429	Gria3	Nonsyn	+	Arg->Gly	no	chrX:122598962	39007428	39007429	JH393289.1::7075582::T	0	+	1
chrX	143604240	143604241	Htr2c	Nonsyn	+	Ile->Val	no	chrX:114082694	143604240	143604241	JH393309.1::1039191::T	0	+	1
chrX	143604228	143604229	Htr2c	Nonsyn	+	Ile->Val	no	chrX:114082682	143604228	143604229	JH393309.1::1039203::T	0	+	1
chrX	143630235	143630236	Htr2c	3UTR	+	3UTR	no	N	143630235	143630236	JH393309.1::1003656::T	0	+	1
chrX	71472200	71472201	Flna	Nonsyn	-	Gln->Arg	no	chrX:153579950	71472200	71472201	JH393619.1::1100580::T	0	-	1
chrX	71471988	71471989	Flna	intronic	-	intronic	no	N	71471988	71471989	JH393619.1::1100368::T	0	-	1
chrX	53903710	53903711	Slc9a6	intronic	+	intronic	yes	chrX:135111070	53903710	53903711	JH393323.1::11175270::T	0	+	1
chrX	71471987	71471988	Flna	intronic	-	intronic	no	chrX:153579737	71471987	71471988	JH393619.1::1100367::T	0	-	1
chrX	143604235	143604236	Htr2c	Nonsyn	+	Asn->Ser	no	chrX:114082689	143604235	143604236	JH393309.1::1039196::T	0	+	1
chrX	39007464	39007465	Gria3	intronic	+	intronic	no	chrX:122598998	39007464	39007465	JH393289.1::7075546::T	0	+	1
chrX	143604230	143604231	Htr2c	Nonsyn	+	Ile->Met	no	chrX:114082684	143604230	143604231	JH393309.1::1039201::T	0	+	1
chrX	69690630	69690631	Gabra3	Nonsyn	-	Ile->Met	no	chrX:151358319	69690630	69690631	JH393524.1::664310::A	0	-	1

### Sheet: Squirrel-edits-in-hg19
chrom	start	end	gene.hg19radar	annot1.hg19radar	strand.hg19radar	annot2.hg19radar	alu?.hg19radar	non_alu_repetitive?.hg19radar	conservation_chimp.hg19radar	conservation_rhesus.hg19radar	conservation_mouse.hg19radar	start.squirrel	end.squirrel	site.squirrel	score.squirrel	strand.squirrel	.overlap
chr1	160302243	160302244	COPA	Nonsyn	-	Ile->Val	no	no	chr1:139611617	chr1:138950859	N	160302243	160302244	JH393550.1::313414::A	0	-	1
chr1	149858874	149858875	HIST2H2AC	Syn	+	Leu->Leu	no	no	N	N	N	149858874	149858875	JH393390.1::221179::A	0	+	1
chr1	206630512	206630513	SRGAP2	intronic	+	intronic	no	no	N	N	N	206630512	206630513	JH393367.1::6103378::T	0	+	1
chr1	206630933	206630934	SRGAP2	intronic	+	intronic	no	no	N	N	N	206630933	206630934	JH393367.1::6102988::T	0	+	1
chr1	206630498	206630499	SRGAP2	intronic	+	intronic	no	yes	N	N	N	206630498	206630499	JH393367.1::6103392::T	0	+	1
chr1	32227571	32227572	BAI2	intronic	-	intronic	no	yes	N	N	N	32227571	32227572	JH393284.1::14868877::T	0	-	1
chr1	44428881	44428882	IPO13	intronic	+	intronic	no	yes	N	N	N	44428881	44428882	JH393284.1::25280760::A	0	+	1
chr1	44427325	44427326	IPO13	intronic	+	intronic	no	yes	N	N	N	44427325	44427326	JH393284.1::25279137::A	0	+	1
chr1	206630499	206630500	SRGAP2	intronic	+	intronic	no	yes	N	N	N	206630499	206630500	JH393367.1::6103391::T	0	+	1
chr1	93005964	93005965	EVI5	intronic	-	intronic	no	yes	N	N	N	93005964	93005965	JH393347.1::6566341::A	0	-	1
chr1	93005969	93005970	EVI5	intronic	-	intronic	no	yes	N	N	N	93005969	93005970	JH393347.1::6566336::A	0	-	1
chr1	93005970	93005971	EVI5	intronic	-	intronic	no	yes	N	N	N	93005970	93005971	JH393347.1::6566335::A	0	-	1
chr1	149858878	149858879	HIST2H2AC	Nonsyn	+	Lys->Glu	no	no	N	N	N	149858878	149858879	JH393390.1::221183::A	0	+	1
chr10	17360714	17360715	ST8SIA6	Syn	-	Lys->Lys	no	yes	N	N	N	17360714	17360715	JH393330.1::9991578::A	0	-	1
chr10	17360719	17360720	ST8SIA6	Nonsyn	-	Arg->Gly	no	yes	N	N	N	17360719	17360720	JH393330.1::9991573::A	0	-	1
chr10	17360800	17360801	ST8SIA6	intronic	-	intronic	no	yes	N	N	N	17360800	17360801	JH393330.1::9991494::A	0	-	1
chr10	31676191	31676192	uc001ivr.3	5UTR	+	5UTR	no	no	N	N	N	31676191	31676192	JH393384.1::66179::A	0	+	1
chr11	82868440	82868441	PCF11	5UTR	+	5UTR	no	no	N	chr14:81414124	N	82868440	82868441	JH393308.1::11307943::A	0	+	1
chr11	105816159	105816160	GRIA4	intronic	+	intronic	no	no	N	N	chr9:4440934	105816159	105816160	JH393361.1::2452660::T	0	+	1
chr11	105804732	105804733	GRIA4	intronic	+	intronic	no	no	N	N	N	105804732	105804733	JH393361.1::2464434::T	0	+	1
chr11	105816144	105816145	GRIA4	intronic	+	intronic	no	no	N	N	chr9:4440949	105816144	105816145	JH393361.1::2452675::T	0	+	1
chr11	105815095	105815096	GRIA4	intronic	+	intronic	no	no	N	N	N	105815095	105815096	JH393361.1::2453845::T	0	+	1
chr11	61724915	61724916	BEST1	Nonsyn	+	Ile->Val	no	no	chr11:60322166	N	N	61724915	61724916	JH393391.1::1126699::T	0	+	1
chr11	105816109	105816110	GRIA4	intronic	+	intronic	no	no	N	N	N	105816109	105816110	JH393361.1::2452710::T	0	+	1
chr11	64387485	64387486	NRXN2	intronic	-	intronic	no	no	N	N	N	64387485	64387486	JH393409.1::4675917::A	0	-	1
chr11	105805311	105805312	GRIA4	intronic	+	intronic	no	no	N	N	N	105805311	105805312	JH393361.1::2463845::T	0	+	1
chr11	118619351	118619352	DDX6	3UTR	-	3UTR	no	no	N	N	N	118619351	118619352	JH393352.1::3749496::T	0	-	1
chr11	67851257	67851258	CHKA	intronic	-	intronic	no	no	N	N	N	67851257	67851258	JH393409.1::2042114::A	0	-	1
chr11	105804693	105804694	GRIA4	Nonsyn	+	Arg->Gly	no	no	N	N	chr9:4456006	105804693	105804694	JH393361.1::2464473::T	0	+	1
chr11	75316758	75316759	MAP6	3UTR	-	3UTR	no	no	chr11:73981669	chr14:73786458	N	75316758	75316759	JH393308.1::4379475::T	0	-	1
chr11	75316760	75316761	MAP6	3UTR	-	3UTR	no	no	chr11:73981671	N	N	75316760	75316761	JH393308.1::4379477::T	0	-	1
chr11	75316751	75316752	MAP6	3UTR	-	3UTR	no	no	chr11:73981662	chr14:73786451	N	75316751	75316752	JH393308.1::4379468::T	0	-	1
chr11	126216637	126216638	intergenic	intergenic	+	intergenic	no	no	N	N	N	126216637	126216638	JH393382.1::5860437::T	0	+	1
chr11	105815131	105815132	GRIA4	intronic	+	intronic	no	no	N	N	chr9:4441980	105815131	105815132	JH393361.1::2453809::T	0	+	1
chr11	105816128	105816129	GRIA4	intronic	+	intronic	no	no	N	N	chr9:4440965	105816128	105816129	JH393361.1::2452691::T	0	+	1
chr11	64788646	64788647	ARL2	intronic	+	intronic	no	yes	N	N	N	64788646	64788647	JH393409.1::4337135::T	0	+	1
chr11	126219063	126219064	intergenic	intergenic	+	intergenic	no	no	N	N	N	126219063	126219064	JH393382.1::5858401::T	0	+	1
chr11	126219098	126219099	intergenic	intergenic	+	intergenic	no	no	N	N	N	126219098	126219099	JH393382.1::5858364::T	0	+	1
chr11	65351238	65351239	EHBP1L1	intronic	+	intronic	no	no	N	N	N	65351238	65351239	JH393409.1::3875233::T	0	+	1
chr11	126216459	126216460	intergenic	intergenic	+	intergenic	no	no	N	N	N	126216459	126216460	JH393382.1::5860602::T	0	+	1
chr12	5021741	5021742	KCNA1	Nonsyn	+	Ile->Val	no	no	N	N	chr6:126592176	5021741	5021742	JH393919.1::143001::T	0	+	1
chr13	95058534	95058535	GPC6	3UTR	+	3UTR	no	no	N	N	N	95058534	95058535	JH393282.1::15134613::T	0	+	1
chr13	46090370	46090371	COG3	Nonsyn	+	Ile->Val	no	no	N	chr17:24407704	chr14:76119526	46090370	46090371	JH393667.1::137078::A	0	+	1
chr13	99490590	99490591	DOCK9	intronic	-	intronic	no	yes	N	N	N	99490590	99490591	JH393282.1::11587026::A	0	-	1
chr13	99490247	99490248	DOCK9	intronic	-	intronic	no	yes	N	N	N	99490247	99490248	JH393282.1::11587386::A	0	-	1
chr13	99490169	99490170	DOCK9	intronic	-	intronic	no	yes	N	N	N	99490169	99490170	JH393282.1::11587464::A	0	-	1
chr13	99490492	99490493	DOCK9	intronic	-	intronic	no	yes	N	N	N	99490492	99490493	JH393282.1::11587123::A	0	-	1
chr14	101506073	101506074	MIR376C	ncRNA	+	ncRNA	no	no	N	N	chr12:110960985	101506073	101506074	JH393414.1::4785926::A	0	+	1
chr14	26917529	26917530	NOVA1	Nonsyn	-	Ser->Gly	no	no	chr14:25373009	chr7:89331048	chr12:47801321	26917529	26917530	JH393304.1::1722468::T	0	-	1
chr14	80664118	80664119	DIO2	3UTR	-	3UTR	no	no	chr14:80063062	chr7:143393379	N	80664118	80664119	JH393298.1::8769796::T	0	-	1
chr14	101340894	101340895	MIR337	ncRNA	+	ncRNA	no	no	chr14:101299475	N	chr12:110824069	101340894	101340895	JH393414.1::4644204::A	0	+	1
chr14	101506838	101506839	MIR376B	ncRNA	+	ncRNA	no	no	N	N	N	101506838	101506839	JH393414.1::4786652::A	0	+	1
chr14	101340838	101340839	MIR337	ncRNA	+	ncRNA	no	no	N	N	N	101340838	101340839	JH393414.1::4644147::A	0	+	1
chr14	64152513	64152514	SGPP1	3UTR	-	3UTR	no	yes	N	N	N	64152513	64152514	JH393305.1::7502548::T	0	-	1
chr14	101512307	101512308	MIR381	ncRNA	+	ncRNA	no	no	N	N	chr12:110965083	101512307	101512308	JH393414.1::4791296::A	0	+	1
chr15	75646086	75646087	NEIL1	Syn	+	Lys->Lys	no	no	chr15:73183139	chr7:54257915	N	75646086	75646087	JH393281.1::34191183::A	0	+	1
chr15	75646085	75646086	NEIL1	Nonsyn	+	Lys->Arg	no	no	chr15:73183138	chr7:54257914	N	75646085	75646086	JH393281.1::34191182::A	0	+	1
chr15	65425991	65425992	PDCD7	Nonsyn	-	Gln->Arg	no	no	N	N	N	65425991	65425992	JH393281.1::25444725::T	0	-	1
chr15	65426066	65426067	PDCD7	Nonsyn	-	Gln->Arg	no	no	chr15:62749091	chr7:43601461	N	65426066	65426067	JH393281.1::25444800::T	0	-	1
chr15	49419123	49419124	COPS2	3UTR	-	3UTR	no	yes	chr15:46375886	chr7:27448635	N	49419123	49419124	JH393281.1::11411722::T	0	-	1
chr15	41103169	41103170	ZFYVE19	intronic	+	intronic	no	yes	N	N	N	41103169	41103170	JH393281.1::4204493::A	0	+	1
chr15	41103129	41103130	ZFYVE19	intronic	+	intronic	no	yes	N	N	N	41103129	41103130	JH393281.1::4204453::A	0	+	1
chr17	43045219	43045220	C1QL1	Nonsyn	-	Gln->Arg	no	no	N	chr16:55062599	N	43045219	43045220	JH393351.1::1318257::T	0	-	1
chr18	909811	909812	ADCYAP1	3UTR	+	3UTR	no	no	N	N	N	909811	909812	JH393482.1::3462705::T	0	+	1
chr18	29648866	29648867	RNF125	3UTR	+	3UTR	no	no	N	N	N	29648866	29648867	JH393492.1::1231901::T	0	+	1
chr19	54485578	54485579	CACNG8	Nonsyn	+	Ser->Gly	no	no	chr19:59668669	N	N	54485578	54485579	JH393804.1::152817::A	0	+	1
chr19	14593604	14593605	GIPC1	Nonsyn	-	Thr->Ala	no	no	N	N	N	14593604	14593605	JH393469.1::3022829::T	0	-	1
chr19	52195910	52195911	MIR99B	ncRNA	+	ncRNA	no	no	N	N	N	52195910	52195911	JH393836.1::110931::A	0	+	1
chr19	44352427	44352428	ZNF283	Nonsyn	+	Thr->Ala	no	no	N	N	N	44352427	44352428	JH393516.1::1004398::A	0	+	1
chr2	86684629	86684630	KDM3A	intronic	+	intronic	no	no	N	N	N	86684629	86684630	JH393522.1::1082985::T	0	+	1
chr2	100174551	100174552	AFF3	intronic	-	intronic	no	no	N	N	N	100174551	100174552	JH393471.1::1254721::A	0	-	1
chr2	208620128	208620129	CCNYL1	3UTR	+	3UTR	no	no	N	N	N	208620128	208620129	JH393441.1::3903593::A	0	+	1
chr2	210835069	210835070	UNC80	intronic	+	intronic	no	no	N	N	chr1:66718757	210835069	210835070	JH393655.1::292541::T	0	+	1
chr2	210835612	210835613	UNC80	Nonsyn	+	Ser->Gly	no	no	chr2b:215666083	chr12:73754116	chr1:66719288	210835612	210835613	JH393655.1::291999::T	0	+	1
chr2	70455589	70455590	TIA1	intronic	-	intronic	no	no	N	N	N	70455589	70455590	JH393301.1::14395581::T	0	-	1
chr2	210835984	210835985	UNC80	intronic	+	intronic	no	no	N	N	N	210835984	210835985	JH393655.1::291627::T	0	+	1
chr2	20450818	20450819	PUM2	3UTR	-	3UTR	no	no	chr2a:20642956	chr13:20152779	chr12:8757075	20450818	20450819	JH393303.1::11152839::A	0	-	1
chr2	54076335	54076336	MIR3682	ncRNA	-	ncRNA	no	no	N	N	N	54076335	54076336	JH393301.1::388692::T	0	-	1
chr20	36148079	36148080	BLCAP	intronic	-	intronic	no	no	N	N	chr2:157384381	36148079	36148080	JH393371.1::3743768::A	0	-	1
chr20	44802542	44802543	CDH22	3UTR	-	3UTR	no	yes	chr20:43550296	chr10:18308994	N	44802542	44802543	JH393324.1::6904804::A	0	-	1
chr20	44802622	44802623	CDH22	3UTR	-	3UTR	no	yes	chr20:43550376	chr10:18308914	chr2:164937249	44802622	44802623	JH393324.1::6904724::A	0	-	1
chr20	44802727	44802728	CDH22	3UTR	-	3UTR	no	yes	chr20:43550481	chr10:18308809	chr2:164937353	44802727	44802728	JH393324.1::6904619::A	0	-	1
chr20	5175522	5175523	CDS2	3UTR	+	3UTR	no	yes	chr20:5115690	N	chr2:132135369	5175522	5175523	JH393295.1::13687161::T	0	+	1
chr20	44802726	44802727	CDH22	3UTR	-	3UTR	no	yes	chr20:43550480	chr10:18308810	N	44802726	44802727	JH393324.1::6904620::A	0	-	1
chr20	32662436	32662437	RALY	intronic	+	intronic	no	yes	N	N	N	32662436	32662437	JH393371.1::6566690::T	0	+	1
chr20	52104715	52104716	TSHZ2	3UTR	+	3UTR	no	yes	N	N	N	52104715	52104716	JH393324.1::1943143::T	0	+	1
chr20	52104716	52104717	TSHZ2	3UTR	+	3UTR	no	yes	N	N	N	52104716	52104717	JH393324.1::1943142::T	0	+	1
chr20	52104721	52104722	TSHZ2	3UTR	+	3UTR	no	yes	N	N	N	52104721	52104722	JH393324.1::1943137::T	0	+	1
chr20	52104751	52104752	TSHZ2	3UTR	+	3UTR	no	yes	N	N	chr2:169896835	52104751	52104752	JH393324.1::1943107::T	0	+	1
chr20	52104759	52104760	TSHZ2	3UTR	+	3UTR	no	yes	N	N	chr2:169896843	52104759	52104760	JH393324.1::1943099::T	0	+	1
chr20	52104821	52104822	TSHZ2	3UTR	+	3UTR	no	yes	N	N	N	52104821	52104822	JH393324.1::1943037::T	0	+	1
chr20	52104840	52104841	TSHZ2	3UTR	+	3UTR	no	yes	N	N	N	52104840	52104841	JH393324.1::1943018::T	0	+	1
chr20	52104868	52104869	TSHZ2	3UTR	+	3UTR	no	yes	N	N	N	52104868	52104869	JH393324.1::1942990::T	0	+	1
chr20	52104872	52104873	TSHZ2	3UTR	+	3UTR	no	yes	N	N	N	52104872	52104873	JH393324.1::1942986::T	0	+	1
chr20	52104917	52104918	TSHZ2	3UTR	+	3UTR	no	yes	N	N	chr2:169897001	52104917	52104918	JH393324.1::1942941::T	0	+	1
chr21	30953678	30953679	GRIK1	intronic	-	intronic	no	no	N	N	N	30953678	30953679	JH393310.1::12499560::A	0	-	1
chr21	34923318	34923319	SON	Syn	+	Leu->Leu	no	no	N	N	chr16:91656378	34923318	34923319	JH393310.1::8745681::T	0	+	1
chr21	30952143	30952144	GRIK1	intronic	-	intronic	no	no	N	N	N	30952143	30952144	JH393310.1::12500894::A	0	-	1
chr21	41300972	41300973	PCP4	Syn	+	Ala->Ala	no	no	N	N	N	41300972	41300973	JH393310.1::3417189::T	0	+	1
chr21	46595619	46595620	ADARB1	intronic	+	intronic	no	no	N	N	chr10:76785353	46595619	46595620	JH393588.1::1109819::T	0	+	1
chr21	30953749	30953750	GRIK1	Nonsyn	-	Gln->Arg	no	no	N	N	N	30953749	30953750	JH393310.1::12499489::A	0	-	1
chr21	30952085	30952086	GRIK1	intronic	-	intronic	no	no	N	N	N	30952085	30952086	JH393310.1::12500952::A	0	-	1
chr21	34929693	34929694	SON	intronic	+	intronic	no	no	N	N	N	34929693	34929694	JH393310.1::8739495::T	0	+	1
chr21	30953679	30953680	GRIK1	intronic	-	intronic	no	no	N	N	N	30953679	30953680	JH393310.1::12499559::A	0	-	1
chr22	20073329	20073330	DGCR8	5UTR	+	5UTR	no	no	N	N	N	20073329	20073330	JH393429.1::3982639::A	0	+	1
chr22	37785900	37785901	ELFN2	intronic	-	intronic	no	yes	N	N	N	37785900	37785901	JH393302.1::3624452::A	0	-	1
chr22	37780991	37780992	RP1-63G5.5	ncRNA	-	ncRNA	no	yes	chr22:36277352	N	N	37780991	37780992	JH393302.1::3628356::A	0	-	1
chr3	86122634	86122635	CADM2	3UTR	+	3UTR	no	no	N	N	N	86122634	86122635	JH393420.1::3300779::T	0	+	1
chr3	58141800	58141801	FLNB	Nonsyn	+	Gln->Arg	no	no	N	N	chr14:8768562	58141800	58141801	JH393283.1::8399514::A	0	+	1
chr3	58141849	58141850	FLNB	intronic	+	intronic	no	no	N	N	chr14:8768612	58141849	58141850	JH393283.1::8399564::A	0	+	1
chr3	62499710	62499711	CADPS	intronic	-	intronic	no	no	N	N	N	62499710	62499711	JH393447.1::3901093::A	0	-	1
chr3	179092764	179092765	MFN1	intronic	+	intronic	no	no	N	N	N	179092764	179092765	JH393376.1::3752946::T	0	+	1
chr3	58143265	58143266	FLNB	intronic	+	intronic	no	no	N	N	N	58143265	58143266	JH393283.1::8400536::A	0	+	1
chr3	58143315	58143316	FLNB	intronic	+	intronic	no	no	N	N	chr14:8769650	58143315	58143316	JH393283.1::8400586::A	0	+	1
chr3	62423806	62423807	CADPS	Nonsyn	-	Glu->Gly	no	no	chr3:63877392	N	chr14:13244096	62423806	62423807	JH393447.1::3983588::A	0	-	1
chr3	53820891	53820892	CACNA1D	Nonsyn	+	Ile->Met	no	no	chr3:55085054	chr2:82554321	chr14:30879307	53820891	53820892	JH393283.1::4455478::A	0	+	1
chr3	62499711	62499712	CADPS	intronic	-	intronic	no	no	N	N	N	62499711	62499712	JH393447.1::3901092::A	0	-	1
chr3	179090558	179090559	MFN1	intronic	+	intronic	no	no	N	N	N	179090558	179090559	JH393376.1::3755082::T	0	+	1
chr3	58143316	58143317	FLNB	intronic	+	intronic	no	no	N	N	chr14:8769651	58143316	58143317	JH393283.1::8400587::A	0	+	1
chr3	123224147	123224148	PTPLB	intronic	-	intronic	no	yes	N	N	N	123224147	123224148	JH393535.1::1692329::A	0	-	1
chr3	170017534	170017535	PRKCI	intronic	+	intronic	no	yes	N	N	N	170017534	170017535	JH393403.1::2178141::T	0	+	1
chr3	58143273	58143274	FLNB	intronic	+	intronic	no	no	N	N	chr14:8769608	58143273	58143274	JH393283.1::8400544::A	0	+	1
chr3	58143317	58143318	FLNB	intronic	+	intronic	no	no	N	N	chr14:8769652	58143317	58143318	JH393283.1::8400588::A	0	+	1
chr3	86119879	86119880	CADM2	3UTR	+	3UTR	no	no	N	N	N	86119879	86119880	JH393420.1::3303604::T	0	+	1
chr3	86122637	86122638	CADM2	3UTR	+	3UTR	no	no	N	N	N	86122637	86122638	JH393420.1::3300776::T	0	+	1
chr4	158258136	158258137	GRIA2	intronic	+	intronic	no	no	N	N	chr3:80510571	158258136	158258137	JH393386.1::3912934::A	0	+	1
chr4	158281293	158281294	GRIA2	Nonsyn	+	Arg->Gly	no	no	N	N	chr3:80496208	158281293	158281294	JH393386.1::3933856::A	0	+	1
chr4	57976233	57976234	IGFBP7	Nonsyn	-	Lys->Arg	no	no	N	N	chr5:77836756	57976233	57976234	JH393292.1::19186407::T	0	-	1
chr4	158257874	158257875	GRIA2	Nonsyn	+	Gln->Arg	no	no	N	N	chr3:80510834	158257874	158257875	JH393386.1::3912673::A	0	+	1
chr4	158258135	158258136	GRIA2	intronic	+	intronic	no	no	N	N	chr3:80510572	158258135	158258136	JH393386.1::3912933::A	0	+	1
chr4	57976285	57976286	IGFBP7	Nonsyn	-	Arg->Gly	no	no	N	N	chr5:77836808	57976285	57976286	JH393292.1::19186459::T	0	-	1
chr4	158257878	158257879	GRIA2	Syn	+	Gln->Gln	no	no	N	N	N	158257878	158257879	JH393386.1::3912677::A	0	+	1
chr4	158282537	158282538	GRIA2	intronic	+	intronic	no	no	N	N	N	158282537	158282538	JH393386.1::3935264::A	0	+	1
chr4	158258242	158258243	GRIA2	intronic	+	intronic	no	no	N	N	chr3:80510465	158258242	158258243	JH393386.1::3913040::A	0	+	1
chr5	130772457	130772458	RAPGEF6	intronic	-	intronic	no	no	N	N	N	130772457	130772458	JH393457.1::3634437::A	0	-	1
chr5	130773416	130773417	RAPGEF6	intronic	-	intronic	no	no	N	N	N	130773416	130773417	JH393457.1::3632970::A	0	-	1
chr5	145138097	145138098	PRELID2	intronic	-	intronic	no	yes	N	N	N	145138097	145138098	JH393314.1::8902915::A	0	-	1
chr5	149112341	149112342	PPARGC1B	intronic	+	intronic	no	yes	N	N	N	149112341	149112342	JH393314.1::5195726::T	0	+	1
chr5	156749257	156749258	CYFIP2	intronic	+	intronic	no	yes	N	N	N	156749257	156749258	JH393325.1::5823301::T	0	+	1
chr5	142590882	142590883	ARHGAP26	intronic	+	intronic	no	yes	N	N	N	142590882	142590883	JH393314.1::11120739::T	0	+	1
chr5	114542401	114542402	intergenic	intergenic	-	intergenic	no	yes	N	N	N	114542401	114542402	JH393552.1::389507::T	0	-	1
chr5	114542391	114542392	intergenic	intergenic	-	intergenic	no	yes	N	N	N	114542391	114542392	JH393552.1::389497::T	0	-	1
chr5	114542415	114542416	intergenic	intergenic	-	intergenic	no	yes	N	N	N	114542415	114542416	JH393552.1::389521::T	0	-	1
chr5	142590908	142590909	ARHGAP26	intronic	+	intronic	no	yes	N	N	N	142590908	142590909	JH393314.1::11120714::T	0	+	1
chr6	102372914	102372915	GRIK2	intronic	+	intronic	no	no	N	N	N	102372914	102372915	JH393461.1::3253794::A	0	+	1
chr6	102374615	102374616	GRIK2	intronic	+	intronic	no	no	N	N	chr10:48962294	102374615	102374616	JH393461.1::3255446::A	0	+	1
chr6	102372588	102372589	GRIK2	Nonsyn	+	Gln->Arg	no	no	N	N	chr10:48964136	102372588	102372589	JH393461.1::3253466::A	0	+	1
chr6	102374633	102374634	GRIK2	intronic	+	intronic	no	no	N	N	N	102374633	102374634	JH393461.1::3255464::A	0	+	1
chr6	102372930	102372931	GRIK2	intronic	+	intronic	no	no	N	N	N	102372930	102372931	JH393461.1::3253810::A	0	+	1
chr6	150093333	150093334	uc003qnc.2	5UTR	+	5UTR	no	no	N	N	chr10:7368312	150093333	150093334	JH393299.1::2693387::A	0	+	1
chr6	102337701	102337702	GRIK2	Nonsyn	+	Tyr->Cys	no	no	chr6:103536484	chr4:97844121	chr10:48992582	102337701	102337702	JH393461.1::3218817::A	0	+	1
chr6	102374552	102374553	GRIK2	intronic	+	intronic	no	no	N	N	N	102374552	102374553	JH393461.1::3255383::A	0	+	1
chr6	102372629	102372630	GRIK2	intronic	+	intronic	no	no	N	N	chr10:48964095	102372629	102372630	JH393461.1::3253507::A	0	+	1
chr6	102374571	102374572	GRIK2	intronic	+	intronic	no	no	N	N	N	102374571	102374572	JH393461.1::3255402::A	0	+	1
chr6	102372681	102372682	GRIK2	intronic	+	intronic	no	no	N	N	N	102372681	102372682	JH393461.1::3253559::A	0	+	1
chr6	102372571	102372572	GRIK2	Syn	+	Gly->Gly	no	no	N	N	N	102372571	102372572	JH393461.1::3253449::A	0	+	1
chr6	102374558	102374559	GRIK2	intronic	+	intronic	no	no	N	N	chr10:48962350	102374558	102374559	JH393461.1::3255389::A	0	+	1
chr6	44120348	44120349	TMEM63B	Nonsyn	+	Gln->Arg	no	no	chr6:45214454	N	chr17:45799898	44120348	44120349	JH393286.1::15912985::T	0	+	1
chr6	102337688	102337689	GRIK2	Nonsyn	+	Ile->Val	no	no	chr6:103536471	chr4:97844108	chr10:48992595	102337688	102337689	JH393461.1::3218804::A	0	+	1
chr6	34100902	34100903	GRM4	Nonsyn	-	Gln->Arg	no	no	chr6:34860122	chr4:33833717	chr17:27639740	34100902	34100903	JH393286.1::24877058::A	0	-	1
chr6	102374642	102374643	GRIK2	intronic	+	intronic	no	no	N	N	chr10:48962267	102374642	102374643	JH393461.1::3255473::A	0	+	1
chr6	31238092	31238093	uc011dnj.1	Syn	-	Gly->Gly	no	no	N	N	N	31238092	31238093	JH393533.1::575543::T	0	-	1
chr7	44275544	44275545	CAMK2B	intronic	-	intronic	no	no	N	N	N	44275544	44275545	JH393288.1::19197125::T	0	-	1
chr7	130037176	130037177	TSGA14	3UTR	-	3UTR	no	no	N	N	N	130037176	130037177	JH393389.1::4889285::A	0	-	1
chr7	150777519	150777520	uc003wiw.1	5UTR	-	5UTR	no	yes	chr7:151618396	N	chr5:23950624	150777519	150777520	JH393337.1::6503769::T	0	-	1
chr7	150777536	150777537	uc003wiw.1	5UTR	-	5UTR	no	yes	chr7:151618413	N	chr5:23950641	150777536	150777537	JH393337.1::6503786::T	0	-	1
chr7	150777537	150777538	uc003wiw.1	5UTR	-	5UTR	no	yes	chr7:151618414	N	chr5:23950642	150777537	150777538	JH393337.1::6503787::T	0	-	1
chr7	4905109	4905110	RADIL	intronic	-	intronic	no	no	N	N	N	4905109	4905110	JH393414.1::8241::A	0	-	1
chr8	141742703	141742704	AC105235.1	ncRNA	-	ncRNA	no	yes	N	N	N	141742703	141742704	JH393280.1::10531454::A	0	-	1
chr9	97847738	97847739	MIR27B	ncRNA	+	ncRNA	no	no	chr9:94275513	chr15:106898945	chr13:63402020	97847738	97847739	JH393436.1::3972337::A	0	+	1
chr9	97847572	97847573	MIR23B	ncRNA	+	ncRNA	no	no	N	N	N	97847572	97847573	JH393436.1::3972185::A	0	+	1
chrM	2215	2216	uc004cos.3	ncRNA	+	ncRNA	no	no	N	N	N	2215	2216	JH393297.1::16350529::A	0	+	1
chrX	122598961	122598962	GRIA3	Nonsyn	+	Arg->Gly	no	no	N	N	chrX:39007429	122598961	122598962	JH393289.1::7075582::T	0	+	1
chrX	122616330	122616331	GRIA3	intronic	+	intronic	no	no	N	N	N	122616330	122616331	JH393289.1::7057727::T	0	+	1
chrX	151358318	151358319	GABRA3	Nonsyn	-	Ile->Met	no	no	N	chrX:150275345	chrX:69690631	151358318	151358319	JH393524.1::664310::A	0	-	1
chrX	114082688	114082689	HTR2C	Nonsyn	+	Asn->Ser	no	no	chrX:114439184	N	chrX:143604236	114082688	114082689	JH393309.1::1039196::T	0	+	1
chrX	114082681	114082682	HTR2C	Nonsyn	+	Ile->Val	no	no	chrX:114439177	chrX:113346328	chrX:143604229	114082681	114082682	JH393309.1::1039203::T	0	+	1
chrX	153579736	153579737	FLNA	intronic	-	intronic	no	no	N	N	chrX:71471988	153579736	153579737	JH393619.1::1100367::T	0	-	1
chrX	114082693	114082694	HTR2C	Nonsyn	+	Ile->Val	no	no	chrX:114439189	chrX:113346340	chrX:143604241	114082693	114082694	JH393309.1::1039191::T	0	+	1
chrX	122600203	122600204	GRIA3	intronic	+	intronic	no	no	N	N	N	122600203	122600204	JH393289.1::7074339::T	0	+	1
chrX	122616326	122616327	GRIA3	intronic	+	intronic	no	no	N	N	N	122616326	122616327	JH393289.1::7057731::T	0	+	1
chrX	122614725	122614726	GRIA3	intronic	+	intronic	no	no	N	N	N	122614725	122614726	JH393289.1::7059283::T	0	+	1
chrX	122598997	122598998	GRIA3	intronic	+	intronic	no	no	N	N	chrX:39007465	122598997	122598998	JH393289.1::7075546::T	0	+	1
chrX	114082683	114082684	HTR2C	Nonsyn	+	Ile->Met	no	no	N	chrX:113346330	chrX:143604231	114082683	114082684	JH393309.1::1039201::T	0	+	1
chrX	122614726	122614727	GRIA3	intronic	+	intronic	no	no	N	N	N	122614726	122614727	JH393289.1::7059282::T	0	+	1
chrX	135110613	135110614	SLC9A6	intronic	+	intronic	no	yes	N	N	N	135110613	135110614	JH393323.1::11175731::T	0	+	1
chrX	70369518	70369519	NLGN3	intronic	+	intronic	no	yes	N	N	N	70369518	70369519	JH393572.1::453466::T	0	+	1
chrX	135111094	135111095	SLC9A6	intronic	+	intronic	no	yes	N	N	N	135111094	135111095	JH393323.1::11175245::T	0	+	1
chrX	135110649	135110650	SLC9A6	intronic	+	intronic	no	yes	N	N	N	135110649	135110650	JH393323.1::11175695::T	0	+	1
chrX	20062926	20062927	MAP7D2	intronic	-	intronic	no	yes	N	N	N	20062926	20062927	JH393434.1::4106301::A	0	-	1
chrX	135111101	135111102	SLC9A6	intronic	+	intronic	no	yes	N	N	N	135111101	135111102	JH393323.1::11175238::T	0	+	1
chrX	135111054	135111055	SLC9A6	intronic	+	intronic	no	yes	N	N	chrX:53903696	135111054	135111055	JH393323.1::11175285::T	0	+	1
chrX	70372301	70372302	NLGN3	intronic	+	intronic	no	yes	N	N	N	70372301	70372302	JH393572.1::451370::T	0	+	1
chrX	135290240	135290241	FHL1	intronic	+	intronic	no	yes	N	N	N	135290240	135290241	JH393323.1::11029096::T	0	+	1
chrX	135111069	135111070	SLC9A6	intronic	+	intronic	no	yes	N	N	chrX:53903711	135111069	135111070	JH393323.1::11175270::T	0	+	1
chrX	135290243	135290244	FHL1	intronic	+	intronic	no	yes	N	N	N	135290243	135290244	JH393323.1::11029093::T	0	+	1
chrX	43888559	43888560	intergenic	intergenic	+	intergenic	no	no	N	N	N	43888559	43888560	JH393363.1::2848043::T	0	+	1
chr1	93005847	93005848	EVI5	intronic	-	intronic	no	yes	N	N	N	93005847	93005848	JH393347.1::6566457::A	0	-	1
chr10	17360716	17360717	ST8SIA6	Nonsyn	-	Lys->Glu	no	yes	N	N	N	17360716	17360717	JH393330.1::9991576::A	0	-	1
chr10	17360733	17360734	ST8SIA6	intronic	-	intronic	no	yes	N	N	N	17360733	17360734	JH393330.1::9991559::A	0	-	1
chr10	17360745	17360746	ST8SIA6	intronic	-	intronic	no	yes	N	N	N	17360745	17360746	JH393330.1::9991547::A	0	-	1
chr10	17360799	17360800	ST8SIA6	intronic	-	intronic	no	yes	N	N	N	17360799	17360800	JH393330.1::9991495::A	0	-	1
chr11	126219035	126219036	intergenic	intergenic	+	intergenic	no	no	N	N	N	126219035	126219036	JH393382.1::5858470::T	0	+	1
chr11	126219042	126219043	intergenic	intergenic	+	intergenic	no	no	N	N	N	126219042	126219043	JH393382.1::5858463::T	0	+	1
chr2	208620133	208620134	CCNYL1	3UTR	+	3UTR	no	no	N	N	N	208620133	208620134	JH393441.1::3903598::A	0	+	1
chr4	77968665	77968666	intergenic	intergenic	+	intergenic	no	no	N	N	N	77968665	77968666	JH393486.1::947824::T	0	-	1
chr4	77968698	77968699	intergenic	intergenic	+	intergenic	no	no	N	N	N	77968698	77968699	JH393486.1::947847::T	0	-	1
chr5	142590815	142590816	ARHGAP26	intronic	+	intronic	no	yes	N	N	N	142590815	142590816	JH393314.1::11120784::T	0	+	1
chrM	11734	11735	uc004cov.3	ncRNA	+	ncRNA	no	no	N	N	N	11734	11735	JH393553.1::41258::A	0	-	1
chrM	11756	11757	uc004cov.3	ncRNA	+	ncRNA	no	no	N	N	N	11756	11757	JH393553.1::41236::A	0	-	1
chrM	11757	11758	uc004cov.3	ncRNA	+	ncRNA	no	no	N	N	N	11757	11758	JH393553.1::41235::A	0	-	1
chrM	11760	11761	uc004cov.3	ncRNA	+	ncRNA	no	no	N	N	N	11760	11761	JH393553.1::41232::A	0	-	1

### Sheet: Squirrel-torpor-edits-in-mm9
chrom	start	end	gene.mm9radar	annot1.mm9radar	strand.mm9radar	annot2.mm9radar	repetitive?.mm9radar	conservation_human.mm9radar	start.squirrel	end.squirrel	site.squirrel	score.squirrel	strand.squirrel	.overlap
chr12	8757074	8757075	Pum2	3UTR	+	3UTR	no	chr2:20450819	8757074	8757075	JH393303.1::11152839::A	0	+	1
chr14	8769692	8769693	Flnb	intronic	+	intronic	no	N	8769692	8769693	JH393283.1::8400624::A	0	+	1
chr14	8768611	8768612	Flnb	intronic	+	intronic	no	chr3:58141850	8768611	8768612	JH393283.1::8399564::A	0	+	1
chr15	38421367	38421368	Azin1	Syn	-	Glu->Glu	no	N	38421367	38421368	JH393280.1::40829797::A	0	-	1

### Sheet: Squirrel-torpor-edits-in-hg19
chrom	start	end	gene.hg19radar	annot1.hg19radar	strand.hg19radar	annot2.hg19radar	alu?.hg19radar	non_alu_repetitive?.hg19radar	conservation_chimp.hg19radar	conservation_rhesus.hg19radar	conservation_mouse.hg19radar	start.squirrel	end.squirrel	site.squirrel	score.squirrel	strand.squirrel	.overlap
chr1	206630498	206630499	SRGAP2	intronic	+	intronic	no	yes	N	N	N	206630498	206630499	JH393367.1::6103392::T	0	+	1
chr1	44428881	44428882	IPO13	intronic	+	intronic	no	yes	N	N	N	44428881	44428882	JH393284.1::25280760::A	0	+	1
chr1	44427325	44427326	IPO13	intronic	+	intronic	no	yes	N	N	N	44427325	44427326	JH393284.1::25279137::A	0	+	1
chr11	118619351	118619352	DDX6	3UTR	-	3UTR	no	no	N	N	N	118619351	118619352	JH393352.1::3749496::T	0	-	1
chr11	67851257	67851258	CHKA	intronic	-	intronic	no	no	N	N	N	67851257	67851258	JH393409.1::2042114::A	0	-	1
chr13	95058534	95058535	GPC6	3UTR	+	3UTR	no	no	N	N	N	95058534	95058535	JH393282.1::15134613::T	0	+	1
chr13	99490590	99490591	DOCK9	intronic	-	intronic	no	yes	N	N	N	99490590	99490591	JH393282.1::11587026::A	0	-	1
chr13	99490247	99490248	DOCK9	intronic	-	intronic	no	yes	N	N	N	99490247	99490248	JH393282.1::11587386::A	0	-	1
chr13	99490492	99490493	DOCK9	intronic	-	intronic	no	yes	N	N	N	99490492	99490493	JH393282.1::11587123::A	0	-	1
chr14	64152513	64152514	SGPP1	3UTR	-	3UTR	no	yes	N	N	N	64152513	64152514	JH393305.1::7502548::T	0	-	1
chr15	75646085	75646086	NEIL1	Nonsyn	+	Lys->Arg	no	no	chr15:73183138	chr7:54257914	N	75646085	75646086	JH393281.1::34191182::A	0	+	1
chr15	49419123	49419124	COPS2	3UTR	-	3UTR	no	yes	chr15:46375886	chr7:27448635	N	49419123	49419124	JH393281.1::11411722::T	0	-	1
chr18	909811	909812	ADCYAP1	3UTR	+	3UTR	no	no	N	N	N	909811	909812	JH393482.1::3462705::T	0	+	1
chr2	70455589	70455590	TIA1	intronic	-	intronic	no	no	N	N	N	70455589	70455590	JH393301.1::14395581::T	0	-	1
chr2	210835984	210835985	UNC80	intronic	+	intronic	no	no	N	N	N	210835984	210835985	JH393655.1::291627::T	0	+	1
chr2	20450818	20450819	PUM2	3UTR	-	3UTR	no	no	chr2a:20642956	chr13:20152779	chr12:8757075	20450818	20450819	JH393303.1::11152839::A	0	-	1
chr22	20073329	20073330	DGCR8	5UTR	+	5UTR	no	no	N	N	N	20073329	20073330	JH393429.1::3982639::A	0	+	1
chr3	58141849	58141850	FLNB	intronic	+	intronic	no	no	N	N	chr14:8768612	58141849	58141850	JH393283.1::8399564::A	0	+	1
chr3	62499710	62499711	CADPS	intronic	-	intronic	no	no	N	N	N	62499710	62499711	JH393447.1::3901093::A	0	-	1
chr4	158282537	158282538	GRIA2	intronic	+	intronic	no	no	N	N	N	158282537	158282538	JH393386.1::3935264::A	0	+	1
chr5	130772457	130772458	RAPGEF6	intronic	-	intronic	no	no	N	N	N	130772457	130772458	JH393457.1::3634437::A	0	-	1
chr5	114542415	114542416	intergenic	intergenic	-	intergenic	no	yes	N	N	N	114542415	114542416	JH393552.1::389521::T	0	-	1
chr5	142590908	142590909	ARHGAP26	intronic	+	intronic	no	yes	N	N	N	142590908	142590909	JH393314.1::11120714::T	0	+	1
chr6	102374571	102374572	GRIK2	intronic	+	intronic	no	no	N	N	N	102374571	102374572	JH393461.1::3255402::A	0	+	1
chr7	130037176	130037177	TSGA14	3UTR	-	3UTR	no	no	N	N	N	130037176	130037177	JH393389.1::4889285::A	0	-	1
chrX	122616326	122616327	GRIA3	intronic	+	intronic	no	no	N	N	N	122616326	122616327	JH393289.1::7057731::T	0	+	1
chrX	122614725	122614726	GRIA3	intronic	+	intronic	no	no	N	N	N	122614725	122614726	JH393289.1::7059283::T	0	+	1

### Sheet: Squirrel-torpor-edits-conserved
chrom	start	end	gene.hg19conserved	region.hg19conserved	start.squirrel	end.squirrel	site.squirrel	score.squirrel	strand.squirrel	.overlap
chr2	20450818	20450819	PUM2	3'UTR	20450818	20450819	JH393303.1::11152839::A	0	-	1
chr8	103841636	103841637	AZIN1	CDS	103841636	103841637	JH393280.1::40829797::A	0	-	1

### Sheet: Squirrel-edits-conserved
chrom	start	end	gene.hg19conserved	region.hg19conserved	start.squirrel	end.squirrel	site.squirrel	score.squirrel	strand.squirrel	.overlap
chr1	160302243	160302244	COPA	CDS	160302243	160302244	JH393550.1::313414::A	0	-	1
chr11	105804693	105804694	GRIA4	CDS	105804693	105804694	JH393361.1::2464473::T	0	+	1
chr11	105815131	105815132	GRIA4	intron	105815131	105815132	JH393361.1::2453809::T	0	+	1
chr11	105816128	105816129	GRIA4	intron	105816128	105816129	JH393361.1::2452691::T	0	+	1
chr11	105816144	105816145	GRIA4	intron	105816144	105816145	JH393361.1::2452675::T	0	+	1
chr11	105816159	105816160	GRIA4	intron	105816159	105816160	JH393361.1::2452660::T	0	+	1
chr12	5021741	5021742	KCNA1	CDS	5021741	5021742	JH393919.1::143001::T	0	+	1
chr13	46090370	46090371	COG3	CDS	46090370	46090371	JH393667.1::137078::A	0	+	1
chr14	26917529	26917530	NOVA1	CDS	26917529	26917530	JH393304.1::1722468::T	0	-	1
chr14	101506073	101506074	mir376C	microRNA	101506073	101506074	JH393414.1::4785926::A	0	+	1
chr17	43045219	43045220	C1QL1	CDS	43045219	43045220	JH393351.1::1318257::T	0	-	1
chr2	20450818	20450819	PUM2	3'UTR	20450818	20450819	JH393303.1::11152839::A	0	-	1
chr2	210835612	210835613	UNC80	CDS	210835612	210835613	JH393655.1::291999::T	0	+	1
chr20	36148079	36148080	BLCAP	intron	36148079	36148080	JH393371.1::3743768::A	0	-	1
chr20	52104917	52104918	TSHZ2	3'utr	52104917	52104918	JH393324.1::1942941::T	0	+	1
chr21	30953749	30953750	GRIK1	CDS	30953749	30953750	JH393310.1::12499489::A	0	-	1
chr21	34923318	34923319	SON	CDS	34923318	34923319	JH393310.1::8745681::T	0	+	1
chr21	46595619	46595620	ADARB1	intron	46595619	46595620	JH393588.1::1109819::T	0	+	1
chr3	53820891	53820892	CACNA1D	CDS	53820891	53820892	JH393283.1::4455478::A	0	+	1
chr3	58141800	58141801	FLNB	CDS	58141800	58141801	JH393283.1::8399514::A	0	+	1
chr3	62423806	62423807	CADPS	CDS	62423806	62423807	JH393447.1::3983588::A	0	-	1
chr4	57976233	57976234	IGFBP7	CDS	57976233	57976234	JH393292.1::19186407::T	0	-	1
chr4	57976285	57976286	IGFBP7	CDS	57976285	57976286	JH393292.1::19186459::T	0	-	1
chr4	158257874	158257875	GRIA2	CDS	158257874	158257875	JH393386.1::3912673::A	0	+	1
chr4	158257878	158257879	GRIA2	CDS	158257878	158257879	JH393386.1::3912677::A	0	+	1
chr4	158258135	158258136	GRIA2	intron	158258135	158258136	JH393386.1::3912933::A	0	+	1
chr4	158258136	158258137	GRIA2	intron	158258136	158258137	JH393386.1::3912934::A	0	+	1
chr4	158281293	158281294	GRIA2	CDS	158281293	158281294	JH393386.1::3933856::A	0	+	1
chr5	156736807	156736808	CYFIP2	CDS	156736807	156736808	JH393325.1::5839263::T	0	+	1
chr6	34100902	34100903	GRM4	CDS	34100902	34100903	JH393286.1::24877058::A	0	-	1
chr6	44120348	44120349	TMEM63B	CDS	44120348	44120349	JH393286.1::15912985::T	0	+	1
chr6	102337688	102337689	GRIK2	CDS	102337688	102337689	JH393461.1::3218804::A	0	+	1
chr6	102337701	102337702	GRIK2	CDS	102337701	102337702	JH393461.1::3218817::A	0	+	1
chr6	102372588	102372589	GRIK2	CDS	102372588	102372589	JH393461.1::3253466::A	0	+	1
chr6	102372629	102372630	GRIK2	intron	102372629	102372630	JH393461.1::3253507::A	0	+	1
chr6	102374615	102374616	GRIK2	intron	102374615	102374616	JH393461.1::3255446::A	0	+	1
chr6	102374642	102374643	GRIK2	intron	102374642	102374643	JH393461.1::3255473::A	0	+	1
chr6	150093333	150093334	PCMT1	intron	150093333	150093334	JH393299.1::2693387::A	0	+	1
chr8	103841636	103841637	AZIN1	CDS	103841636	103841637	JH393280.1::40829797::A	0	-	1
chr9	97847738	97847739	mir23B	microRNA	97847738	97847739	JH393436.1::3972337::A	0	+	1
chrX	114082681	114082682	HTR2C	CDS	114082681	114082682	JH393309.1::1039203::T	0	+	1
chrX	114082683	114082684	HTR2C	CDS	114082683	114082684	JH393309.1::1039201::T	0	+	1
chrX	114082688	114082689	HTR2C	CDS	114082688	114082689	JH393309.1::1039196::T	0	+	1
chrX	114082693	114082694	HTR2C	CDS	114082693	114082694	JH393309.1::1039191::T	0	+	1
chrX	122598961	122598962	GRIA3	CDS	122598961	122598962	JH393289.1::7075582::T	0	+	1
chrX	122598997	122598998	GRIA3	intron	122598997	122598998	JH393289.1::7075546::T	0	+	1
chrX	135111054	135111055	SLC9A6	intron	135111054	135111055	JH393323.1::11175285::T	0	+	1
chrX	135111069	135111070	SLC9A6	intron	135111069	135111070	JH393323.1::11175270::T	0	+	1
chrX	151358318	151358319	GABRA3	CDS	151358318	151358319	JH393524.1::664310::A	0	-	1
chrX	153579736	153579737	FLNA	intron	153579736	153579737	JH393619.1::1100367::T	0	-	1
chrX	153579949	153579950	FLNA	CDS	153579949	153579950	JH393619.1::1100580::T	0	-	1
