## Supplementary Materials for "Dynamic temperature-sensitive A-to-I RNA editing in the brain of a heterothermic mammal during hibernation"

### Sheet: template
Name	Sequence	Editing Site position (contig::position (1-based)
CHD9for	TTTCCACAACATGTCGCAAAT	JH393285.1::6065218
CHD9rev	GGACTAAACCCAGGACTTCAC
FBXW7for	ATCCGGCAGAATTACACCTG	JH393499.1::2282179
FBXW7rev	GAAGAGGATTGCAGAGCTGAT
GRIA2DNAfor	TTCCTGGTCAGCAGATTTAGC	JH393386.1::3912673
GRIA2DNArev	CGGCAGCTGGTAACTTCTTTA
GRIA2RNArev	GGGTAAAGAACCACCACACA
ZCCHC8for	TTCACTTTCTTCCTTCGAGCA	JH393368.1::2076972
ZCCHC8rev	TCTCACAGCTATATGCCATAATGT
ZC3H18for	CTTGCCGCTCCTTCCTC	JH393451.1::1059495
ZC3H18rev	GTCCTCCCACTACCTACCA
ZC3H18RNArev	CTTCCAGACATAGCTCCTTCTC
eif3afor	GCGGAGTATGGTGTTGTTCT	JH393296.1::8517456
eif3arev	GTCAGTCACCTTCAGACAAGTAT
eif3aRNArev	GCTCGACTTCTGGATATGGATG
NEIL1gFor	TGAACCAGACTCCCTACTTCT	JH393281.1::34191182
NEIL1gRev	CTTCCCTAGAATCTCTTGCCTATG
GABRA4gFor	GGAATTTCTGCAAGAGGTTTGG	JH393292.1::13145599
GABRA4gRev	AAGGAATAACCACAGTCCTCAC
AMIGO2gFor	GTACACTCCAGCATCCTCAAA	JH393322.1::5158676
AMIGO2gRev	GCTGCTTCTGCTCCAAGATA
ZNF483gFor	GTCATCCTGTGAGGAAGAACAA	JH393369.1::1779832
ZNF483gRev	GTTTACCGAGGGAAGACATCAG
DKK3for	TATGTGTGTAAGCCAGCCTTC	JH393338.1::6475754::A
DKK3rev	GACACACAGCACCTCATTCT
